# Identification of non-coding elements associated with the evolutionary loss of digit 1

**DOI:** 10.64898/2025.12.17.695027

**Authors:** Jacob A. Scott, Anastasiia Lozovska, Jessica Perez, Martin J. Cohn

## Abstract

Evolutionary loss of digits and limbs occurred many times during the diversification of tetrapods. The limbs of the earliest tetrapods were polydactylous, bearing as many 8 digits, but after the pentadactyly (five digits) was stabilized, no lineage evolved more than five digits per limb but many underwent digit loss. Within mammals, digit 1 (thumb on the forelimb or hallux on the hindlimb) is lost most frequently and is typically the first digit to disappear. Evidence from numerous studies of limb development shows that digit 1 development is controlled by mechanisms that are at least partially independent of the posterior 4 digits. In addition, evolutionary loss of digit 1 occurred independently in forelimbs and hindlimbs. Despite the frequency of digit loss in mammals, the underlying genetic mechanisms have not been uncovered. We used comparative genomics and bioinformatics to reconstruct the evolutionary history of genomic changes associated with digit 1 loss in the forelimbs and/or hindlimbs of 65 mammalian species. We identified a set of conserved non-coding elements that evolved in concert with independent (parallel) losses of digit 1. These elements, which are frequently near genes with known roles in digit development, underwent accelerated evolution in digit-reduced lineages. Furthermore, we find that elements with accelerated rates of evolution show significant loss of binding sites for transcription factors that are crucial for anterior digit development. The results suggest that *cis*-regulatory elements important for the development of digit 1 are evolutionarily accelerated in mammalian lineages that underwent reduction and loss of digit 1.
