## Supplemental tables for "Identification of non-coding elements associated with the evolutionary loss of digit 1"

### Sheet: Table S1. D1 phenotypes
Supplemental Table S1. Digit 1 phenotypes of 94 mammal species.
Order	Family	Species	Metatarsal 1 phenotype	HL D1 phalanges phenotype	Metacarpal 1 phenotype	FL D1 phalanges phenotype	Senter and Moch	Morphosource	Other source	Notes
Insectivores	Solenodontidae	Solenodon paradoxus					Yes					Key:
Insectivores	Erinaceidae	Erinaceus europaeus										Intact element
Insectivores	Soricidae	Sorex araneus					Genus	ID 000636816				Vestigial element
Insectivores	Talpidae	Scalopus aquaticus					Yes					Lost element
Insectivores	Talpidae	Condylura cristata					Yes
Carnivora	Herpestidae	Suricata suricatta						ID 000649599	van Staden 2014
Carnivora	Hyaenidae	Hyaena hyaena					Yes
Carnivora	Felidae	Felis catus					Yes
Carnivora	Felidae	Panthera pardus					Genus	ID 000065200
Carnivora	Felidae	Panthera tigris					Yes
Carnivora	Felidae	Acinonyx jubatus					Yes
Carnivora	Canidae	Vulpes lagopus					Genus	ID 000079521
Carnivora	Canidae	Canis lupus					Genus
Carnivora	Canidae	Canis lupus familiaris					Yes
Carnivora	Canidae	Lycaon pictus							Smith 2020
Carnivora	Mustelidae	Mustela putorius					Genus	ID 000961393, 000691388
Carnivora	Mustelidae	Enhydra lutris					Yes
Carnivora	Mephitidae	Spilogale gracilis					Yes
Carnivora	Ursidae	Ursus maritimus					Genus	ID 000079626
Perissodactyla	Equidae	Equus asinus					Genus		McHorse 2017
Perissodactyla	Equidae	Equus caballus					Yes		McHorse 2017
Perissodactyla	Equidae	Equus przewalskii					Genus		McHorse 2017
Perissodactyla	Tapiridae	Tapirus terrestris					Yes
Perissodactyla	Rhinocerotidae	Dicerorhinus sumatrensis					Yes
Cetartiodactyla	Camelidae	Camelus bactrianus					Yes
Cetartiodactyla	Camelidae	Camelus dromedarius					Yes
Cetartiodactyla	Camelidae	Camelus ferus					Yes
Cetartiodactyla	Tragulidae	Tragulus javanicus					Yes
Cetartiodactyla	Bovidae	Bubalus bubalis					Yes
Cetartiodactyla	Bovidae	Bos taurus					Yes
Cetartiodactyla	Bovidae	Bison bison					Yes
Cetartiodactyla	Bovidae	Ammotragus lervia					Yes
Cetartiodactyla	Bovidae	Ovis aries					Yes
Cetartiodactyla	Bovidae	Ovis canadensis					Yes
Cetartiodactyla	Giraffidae	Okapia johnstoni					Yes
Cetartiodactyla	Antilocapridae	Antilocapra americana					Yes
Cetartiodactyla	Cervidae	Odocoileus virginianus					Yes
Cetartiodactyla	Suidae	Sus scrofa					Yes
Chiroptera	Pteropodidae	Pteropus vampyrus					Yes
Chiroptera	Phyllostomidae	Artibeus jamaicensis					Yes
Chiroptera	Phyllostomidae	Desmodus rotundus					Yes
Chiroptera	Vespertilionidae	Mormoops blainvillei					Yes
Chiroptera	Molossidae	Tadarida brasiliensis					Yes
Lagomorpha	Ochotonidae	Ochotona princeps					Yes
Lagomorpha	Leporidae	Oryctolagus cuniculus					Yes
Rodentia	Thryonomidae	Thryonomys swinderianus					Yes
Rodentia	Bathyergidae	Heterocephalus glaber					Yes
Rodentia	Bathyergidae	Fukomys damarensis					Yes
Rodentia	Caviidae	Cavia porcellus					Yes
Rodentia	Caviidae	Dolichotis patagonum					Yes
Rodentia	Caviidae	Hydrochoerus hydrochaeris					Yes
Rodentia	Dasyproctidae	Dasyprocta punctata					Yes
Rodentia	Myocastoridae	Myocastor coypus					Yes
Rodentia	Chinchillidae	Chinchilla lanigera					Genus	ID 000570353
Rodentia	Dinomyidae	Dinomys branickii					Yes
Rodentia	Hystricidae	Hystrix cristata					Yes
Rodentia	Muridae	Acomys cahirinus					Genus		Observation in lab
Rodentia	Muridae	Meriones unguiculatus					Yes
Rodentia	Muridae	Mus musculus					Yes
Rodentia	Muridae	Mus pahari					Genus	ID 000569537
Rodentia	Muridae	Psammomys obesus					Yes
Rodentia	Muridae	Rattus norvegicus					Yes
Rodentia	Cricetidae	Ondatra zibethicus					Yes
Rodentia	Cricetidae	Sigmodon hispidus					Yes
Rodentia	Cricetidae	Mesocricetus auratus					Yes
Rodentia	Cricetidae	Peromyscus maniculatus					Yes
Rodentia	Dipodidae	Jaculus jaculus					Yes
Rodentia	Dipodidae	Allactaga bullata					Genus	ID 000125079, 000125078
Rodentia	Dipodidae	Zapus hudsonius					Yes
Rodentia	Castoridae	Castor canadensis					Yes
Rodentia	Heteromyidae	Dipodomys ordii					Yes
Rodentia	Aplodontiidae	Aplodontia rufa					Yes
Primates	Daubentoniidae	Daubentonia madagascariensis					Yes
Primates	Cebidae	Cebus capucinus					Yes
Primates	Atelidae	Ateles geoffroyi					Yes
Primates	Cercopithecidae	Nasalis larvatus					Yes
Primates	Cercopithecidae	Colobus angolensis					Yes			Not properly listed in Senter and Moch samples.
Primates	Hominidae	Homo sapiens					Yes
Primates	Hominidae	Gorilla gorilla					Yes
Primates	Hominidae	Pongo abelii					Yes
Primates	Hominidae	Pan troglodytes					Yes
Scandentia	Tupaiidae	Tupaia tana					Genus	ID 000033981, 000033927
Cingulata	Dasypodidae	Chaetophractus vellerosus					Genus	ID 000054398
Cingulata	Dasypodidae	Tolypeutes matacus					Yes
Cingulata	Dasypodidae	Dasypus novemcinctus					Yes
Pilosa	Myrmecophagidae	Myrmecophaga tridactyla					Yes
Pilosa	Myrmecophagidae	Tamandua tetradactyla					Yes
Pilosa	Megalonychidae	Choloepus didactylus					Yes
Pilosa	Megalonychidae	Choloepus hoffmanni					Yes
Sirenia	Trichenchidae	Trichechus manatus					Yes
Hyracoidea	Procaviidae	Procavia capensis					Yes
Hyracoidea	Procaviidae	Heterohyrax brucei					Yes
Proboscidea	Elephantidae	Loxodonta africana					Yes
Tubulidentata	Orycteropodidae	Orycteropus afer					Yes

### Sheet: Table S2. Vista enhancers
Supplemental Table S2. Limb Vista enhancers that overlap with digit 1-loss elements.
Vista enhancer	Overlapping forelimb element IDs	Overlapping hindlimb element IDs	Forelimb expression domain at E11.5	Hindlimb expression domain at E11.5	Flanking genes (hg38)	Interacting genes (Chen et al. 2024)
hs1262.0	chr3_31306	N/A	Proximal	Proximal	SLC66A1L, Shox2	Veph1
hs1339.0	N/A	chr9_13361	Proximal	None	Gadd45g, Diras2	Gadd45g, Nfil3
hs142.0	chr13_8923	chr13_8432	Posterior-proximal	Posterior-proximal	Dach1-Mzt1	N/A
hs1431.0	chr8_6956	chr8_6738	Anterior	Anterior	Ube2v2, Efcab1	Snai2, Ube2v2, Mcm4, Prkdc, Cebpd, Spidr
hs1462.0	chr3_19684	N/A	Proximal	Proximal	Nsun3, Mtrnr2l12	N/A
hs1471.0	chr13_10743	chr13_10183	Posterior	Posterior	Ndfip2, Spry2	N/A
hs1603.0	N/A	chr12_4683	Proximal	Proximal-anterior	Etnk1, Sox5	Sox5
hs1681.0	N/A	chr8_11621	Proximal	Proximal	Zfhx4 (Intragenic)	1110015018Rik
hs1745.0	N/A	chrX_23539	Proximal	Throughout	Stag2 (Intragenic)	Xiap, Stag2
hs2121.0	N/A	chr5_3083	Posterior	None	Npr3, Tars	None
hs2585.0	N/A	chr1_17923	Central	None	Slc1a7 (Intragenic)	N/A
hs2672.0	chr1_14935	N/A	Proximal	Proximal	Al451062.3 (Intragenic)	N/A
hs2724.0	N/A	chr2_2085	Anterior	Anterior	Osr1, Ttc32	N/A
hs2951.0	chr20_11725	chr20_11603, chr20_11606	Throughout	Throughout	Adnp (Intragenic)	N/A
hs305.0	chr9_2652	N/A	Anterior	Anterior	Mpdz, Nfib	N/A
hs313.0	N/A	chr9_11551	Anterior and posterior	Anterior and posterior	Psat1, Tle4	Tle4, Psat1

### Sheet: Table S3. Hotspot genes
Supplemental Table S3. List of thumb- and hallux-loss hotspots.
Thumb-loss hotspots			Hallux-loss hotspots
Hotspot gene	Number of lineages with acceleration		Hotspot gene	Number of lineages with acceleration
PARD3B	13		OPA1	14
LMO4	12		HES1	14
PRKCA	11		ZNF608	13
NTM	11		LMO4	13
NONE	11		TLE3	12
ICOS	11		PLXNA2	12
CACNG5	11		NONE	12
SNX19	10		CADM1	12
SHF	10		TLE4	11
NABP1	10		PSD2	11
IRX3	10		NXPE2	11
DUOX1	10		LSAMP	11
CAVIN2	10		LRMDA	11
TRIQK	9		HS3ST3A1	11
RUNX1T1	9		CAMK1G	11
NXPH3	9		USP42	10
LRMDA	9		RPLP1	10
LINGO2	9		RALGAPA2	10
CLVS1	9		PKN2	10
CHD7	9		PAX1	10
CDH13	9		NRG2	10
C9orf72	9		MVB12B	10
WNT7B	8		MGMT	10
SUSD2	8		INSM1	10
RTN4RL2	8		FOXA2	10
PTPRT	8		FMNL2	10
NDST2	8		BBX	10
MINK1	8		BARX2	10
GMDS	8		ARL6IP6	10
DIAPH3	8		WSCD1	9
CHRNE	8		THSD4	9
CAMK2G	8		STX8	9
CABIN1	8		SLC16A6	9
BCL2	8		SALL1	9
ZIC4	7		RAI1	9
UBE2E3	7		PIK3C3	9
TMPRSS15	7		PEX2	9
TFAP2D	7		NTN1	9
SOX6	7		NRP2	9
RPS29	7		NRP1	9
RALGAPA2	7		NRN1	9
PPARGC1A	7		NR2F2	9
PLSCR5	7		NR2E3	9
PAX5	7		MTSS1L	9
NXPE2	7		MSI2	9
NCKAP5	7		MKI67	9
MGAT5	7		KCMF1	9
MELK	7		KAZN	9
INSM1	7		INHBA	9
HS3ST3A1	7		GRID1	9
GTDC1	7		F13A1	9
FTO	7		DOCK1	9
DEFB112	7		DACH1	9
CBFA2T2	7		CSNK1G3	9
CALM1	7		COL14A1	9
CADM1	7		CCDC182	9
AJAP1	7		BCL11A	9
ZNF462	6		ZFHX4	8
WDSUB1	6		VGF	8
URB2	6		TYW1	8
TSPAN9	6		TRIM73	8
TRHDE	6		TFAP2B	8
TRABD2B	6		TAC4	8
TNKS1BP1	6		SREBF1	8
TIAF1	6		SOX9	8
TCF4	6		SLC30A5	8
TAF5L	6		SLC14A2	8
SQOR	6		SETBP1	8
SPTSSA	6		RND3	8
SP3	6		RBM43	8
SLC35B3	6		PMP22	8
RTN4RL1	6		PKHD1	8
RLF	6		PIK3R1	8
REEP1	6		PBX3	8
RBPMS2	6		NOL4L	8
RAD23B	6		NLRP1	8
PTPRR	6		MAFB	8
PSD2	6		KDR	8
PRMT8	6		ITM2A	8
PRIM2	6		ITGB1	8
PPT1	6		HS3ST3B1	8
POU3F3	6		GTF2IRD2B	8
POLE4	6		GRIP1	8
NFIB	6		GRIK3	8
MYO18A	6		FOXP1	8
MPDZ	6		FOXN3	8
MGMT	6		FOXN1	8
LGR5	6		FGF9	8
INSC	6		ENSG00000256514	8
HS2ST1	6		ELAC2	8
HK2	6		EFNA5	8
GPR4	6		DLX4	8
GALC	6		DIO2	8
FOXC1	6		COX10	8
EML2	6		CHD7	8
ELAC2	6		CAND1	8
CWC22	6		ADGRL2	8
CPS1	6		ZNF648	7
COL4A2	6		ZC3H12A	7
COL4A1	6		WIF1	7
CELF2	6		VPS9D1	7
CDH5	6		VAX1	7
CDH11	6		UQCRFS1	7
CDCA7	6		UACA	7
CD47	6		TSHZ3	7
BBX	6		TRIQK	7
BAZ2B	6		TRABD2B	7
AXIN2	6		TMEM98	7
ARRB1	6		TMEM51	7
ZSWIM6	5		THRB	7
ZEB2	5		TBX22	7
ZBTB18	5		TBC1D30	7
WDCP	5		SYNGR3	7
VCAN	5		STIM2	7
UNCX	5		SRD5A3	7
TXNL1	5		SPRY2	7
TUBA3D	5		SPEM1	7
TPH2	5		SPACA3	7
TMEM53	5		SNRPD1	7
TGIF1	5		SLITRK1	7
TGFB2	5		SHB	7
SYNGAP1	5		RARB	7
SS18L1	5		PSAT1	7
SNTA1	5		PLXNA4	7
SLC25A1	5		PDCD6IP	7
SLC16A6	5		PCDH9	7
SGCG	5		PAPOLG	7
RPA1	5		OR4E2	7
RNF220	5		NPAS3	7
RNF157	5		NOG	7
RGS9	5		NLGN2	7
RFX3	5		MZT1	7
RALGPS1	5		MELK	7
OPCML	5		MEIS2	7
OCA2	5		KIZ	7
NUP210	5		KIT	7
NRP2	5		KCNU1	7
NKX1-1	5		KCND2	7
NKAIN3	5		IRX3	7
MYLK4	5		INHBB	7
MTG2	5		HS2ST1	7
MICALL2	5		HOXC9	7
MAP4K5	5		HOXC13	7
MAFB	5		HES3	7
MAF	5		GPR153	7
LYPLAL1	5		GPR135	7
KLF7	5		GMPR	7
KIF2A	5		GLUL	7
KIF16B	5		GALNT12	7
KCNQ5	5		FOXD2	7
JARID2	5		FLNA	7
IQSEC2	5		FAM92A	7
IQSEC1	5		ENSG00000268041	7
IGSF11	5		ELAVL2	7
HELZ	5		EGLN3	7
HAPLN1	5		EBF2	7
GSC2	5		DLX6	7
GABRG3	5		DLK1	7
FKBP1B	5		DAD1	7
FGD5	5		CDK10	7
FAM53A	5		CDCA2	7
ENSG00000233087	5		CALCOCO1	7
EBF3	5		BMP2	7
EBF2	5		ATXN1	7
DST	5		ARHGEF1	7
DLGAP1	5		ABHD3	7
DHX15	5		ZNF703	6
CYP26B1	5		ZNF521	6
CXXC5	5		ZNF507	6
CUTA	5		ZNF281	6
CUL3	5		ZNF217	6
COL21A1	5		ZMAT4	6
CDK5	5		ZFHX3	6
CDCA2	5		ZFAND3	6
CAMK1G	5		ZBTB43	6
CACNG1	5		VSTM2B	6
C3orf20	5		VAT1L	6
BMP2	5		USP24	6
BHLHA15	5		TSHZ2	6
B4GALT2	5		TOM1L2	6
ANGPTL2	5		TMEM59L	6
AKT3	5		TMEM45B	6
AGAP1	5		TCF4	6
			TBX3	6
			TBX15	6
			TBCA	6
			TBC1D5	6
			TBC1D21	6
			SVIL	6
			SUGCT	6
			STAB2	6
			SRR	6
			SPRY4	6
			SPAG17	6
			SOX6	6
			SOX21	6
			SMAD3	6
			SLC4A3	6
			SLC35B4	6
			SLC25A19	6
			SLC25A13	6
			SLC24A2	6
			SHOX2	6
			SFMBT2	6
			SCRT1	6
			SATB1	6
			RORA	6
			RFX3	6
			RARG	6
			RAB12	6
			PTPRM	6
			PTN	6
			PRKCQ	6
			PRKACA	6
			POLD4	6
			PLPP3	6
			PARD3	6
			NTRK3	6
			NPS	6
			NDEL1	6
			MYH10	6
			MLLT3	6
			MKLN1	6
			MID1IP1	6
			MED13L	6
			MECOM	6
			2025-03-01	6
			LRGUK	6
			LPP	6
			LMX1B	6
			KLF7	6
			KLF14	6
			JCAD	6
			INSC	6
			INO80D	6
			IFT81	6
			HOXC8	6
			HIC1	6
			GRB2	6
			GPHN	6
			GPC4	6
			GLIS3	6
			FMOD	6
			FKBP4	6
			FHIT	6
			FER	6
			FAXC	6
			FAM83H	6
			ERBB4	6
			EPHB2	6
			DMAC1	6
			DEPTOR	6
			DACT1	6
			DAB1	6
			CRNKL1	6
			CRLF1	6
			CREB1	6
			CLASP2	6
			CHRM2	6
			CDK5R1	6
			CDH5	6
			CD47	6
			CD276	6
			CACNA1G	6
			CACNA1C	6
			C8orf4	6
			C17orf67	6
			BTG2	6
			BTBD9	6
			BDNF	6
			BCL6	6
			ATP2A2	6
			ASTN2	6
			ASCL1	6
			APBB2	6
			AKT2	6
			ZNF680	5
			ZNF107	5
			ZIC3	5
			ZEB2	5
			ZBTB17	5
			YBX2	5
			WIPI1	5
			VSTM2L	5
			VEPH1	5
			VCP	5
			USP31	5
			UBTF	5
			TWIST2	5
			TWF2	5
			TTC17	5
			TSPAN8	5
			TSPAN10	5
			TRIM71	5
			TRIM32	5
			TRHDE	5
			TRAF7	5
			TPH2	5
			TOX3	5
			TMEM168	5
			TLK2	5
			TLE1	5
			TENM4	5
			TENM2	5
			TCF7L1	5
			TAX1BP1	5
			TARDBP	5
			SYNM	5
			ST18	5
			SRC	5
			SPTLC1	5
			SPPL2C	5
			SPEN	5
			SOX5	5
			SOX2	5
			SORL1	5
			SMAD7	5
			SMAD2	5
			SLC2A4	5
			SLC26A7	5
			SLC15A5	5
			SEMA6A	5
			RUNX1T1	5
			RPL10L	5
			RNLS	5
			RNF219	5
			RBMS3	5
			RBM26	5
			PTPN6	5
			PRDM6	5
			PRDM1	5
			PPARGC1A	5
			POU3F3	5
			POU3F2	5
			POLR3A	5
			PODXL	5
			PMFBP1	5
			PHYKPL	5
			PHOX2B	5
			PHB2	5
			PGPEP1L	5
			PDHA1	5
			PDGFRA	5
			PCMTD1	5
			PBX2	5
			PAX7	5
			PARN	5
			PARD3B	5
			ONECUT2	5
			OMA1	5
			NXPH4	5
			NR5A2	5
			NR2F1	5
			NPLOC4	5
			NOX3	5
			NOVA1	5
			NOP16	5
			NFIA	5
			NDFIP2	5
			MYC	5
			MSL2	5
			MMS22L	5
			MKL2	5
			MIS18BP1	5
			METTL2B	5
			MEIS1	5
			LSMEM1	5
			LRRC4	5
			LRP1	5
			KRTAP17-1	5
			KLLN	5
			KLHDC7A	5
			KIAA1549L	5
			KCTD1	5
			KAT6B	5
			JAZF1	5
			IZUMO3	5
			IARS	5
			HSPA4	5
			HSD17B12	5
			HIPK3	5
			HIGD2A	5
			HAND2	5
			H3F3A	5
			GTDC1	5
			GRIN2B	5
			GRAMD2B	5
			GPC3	5
			GLI2	5
			GFRA2	5
			FTO	5
			FSTL4	5
			FOXD3	5
			FIGN	5
			FBXL4	5
			FBXL14	5
			FAM71F2	5
			ETNK1	5
			ERC1	5
			ENSG00000251246	5
			EMP1	5
			EFNA4	5
			EBF1	5
			DMRTB1	5
			DLX5	5
			DLG5	5
			DERA	5
			DBN1	5
			CTNNBL1	5
			CRHR1	5
			CPN2	5
			CORO2B	5
			COL23A1	5
			CEP44	5
			CEP120	5
			CELSR1	5
			CELF2	5
			CBLB	5
			CAVIN2	5
			CASZ1	5
			CASKIN1	5
			CACNA1A	5
			BTRC	5
			BNC2	5
			BCOR	5
			ATXN7L3	5
			ATG4C	5
			ASB1	5
			ARID1B	5
			ARHGAP32	5
			AQP4	5
			APELA	5
			AP3B1	5
			ANP32A	5
			ADK	5
			ADGRG2	5
			ACHE	5
			ACBD3	5
			ABCC3	5
			AAGAB	5

### Sheet: Table S4.Frequency of TFBS loss
Supplemental Table S4. Number of times transcription factor binding sites were lost in thumb- and hallux-specific elements.
Thumb-specific elements			Hallux-specific elements
Transcription factor	Number of enhancers with loss	Percentage of enhancers with loss	Transcription factor	Number of enhancers with loss	Percentage of enhancers with loss
ASCL1	116	0.1047	MEIS1	204	0.1019
MEIS1	85	0.0767	NFIX	169	0.0844
MEIS2	76	0.0686	HOXA7	151	0.0754
FOSL1::JUND	76	0.0686	MEIS2	149	0.0744
VAX2	74	0.0668	Dlx3	139	0.0694
TFAP2A	72	0.065	HOXB3	137	0.0684
NFIX	72	0.065	POU6F1	136	0.0679
HOXA7	72	0.065	MEOX2	135	0.0674
Dlx3	70	0.0632	ALX3	135	0.0674
POU6F1	69	0.0623	DLX1	133	0.0664
Dlx4	68	0.0614	TCF12	132	0.0659
HOXB3	66	0.0596	HOXB2	131	0.0654
TFAP2C	65	0.0587	HOXC8	130	0.0649
MEOX2	63	0.0569	NFATC3	128	0.0639
DLX6	63	0.0569	HOXA6	128	0.0639
ALX3	62	0.056	EVX2	126	0.0629
TCF12	61	0.0551	DLX6	125	0.0624
HOXA1	61	0.0551	EVX1	124	0.0619
Zic3	60	0.0542	TWIST1	122	0.0609
HOXB5	60	0.0542	PRRX1	122	0.0609
TFAP4	59	0.0532	NR2C2	117	0.0584
Shox2	58	0.0523	ISL2	117	0.0584
HOXC8	58	0.0523	TCF3	115	0.0574
DLX1	58	0.0523	Zic3	114	0.0569
TFAP2B	57	0.0514	Shox2	113	0.0564
PRRX1	57	0.0514	HOXD4	113	0.0564
HOXB2	56	0.0505	HOXC4	113	0.0564
HOXA6	56	0.0505	EN1	113	0.0564
EVX2	56	0.0505	TFAP2C	110	0.0549
EVX1	56	0.0505	TFAP2A	110	0.0549
Ascl2	56	0.0505	TCF4	109	0.0544
ISL2	54	0.0487	Tcf12	109	0.0544
HOXC4	54	0.0487	HOXD8	109	0.0544
HOXB6	54	0.0487	TFAP2B	107	0.0534
TCF4	53	0.0478	HOXA3	104	0.0519
EN1	51	0.046	HOXA10	104	0.0519
TCF3	50	0.0451	MSX2	99	0.0495
MSX1	50	0.0451	ELF3	98	0.049
HOXD4	50	0.0451	MEIS3	97	0.0485
HOXB1	50	0.0451	TFAP4	96	0.048
EMX1	50	0.0451	MSX1	94	0.047
RAX	49	0.0442	Nfat5	93	0.0465
NR2C2	49	0.0442	GABPA	93	0.0465
MSX2	49	0.0442	MEOX1	92	0.046
GBX2	49	0.0442	CTCF	92	0.046
EMX2	49	0.0442	SNAI1	91	0.0455
CTCF	49	0.0442	HOXA5	89	0.0445
ZEB1	48	0.0433	Hic1	88	0.044
MNX1	48	0.0433	ETV1	87	0.0435
JUN::JUNB	47	0.0424	EMX2	87	0.0435
HOXD8	47	0.0424	ELF1	87	0.0435
HOXB8	47	0.0424	SOX4	86	0.043
ELF3	47	0.0424	LHX9	86	0.043
SNAI1	46	0.0415	HOXA4	86	0.043
MEOX1	46	0.0415	EMX1	86	0.043
PATZ1	45	0.0406	NFIC	85	0.0425
BARX1	45	0.0406	LHX2	85	0.0425
Tcf12	44	0.0397	LBX1	85	0.0425
SOX8	44	0.0397	HIC2	85	0.0425
PBX3	44	0.0397	Arid3a	85	0.0425
TWIST1	43	0.0388	SOX10	84	0.042
NFATC3	43	0.0388	HOXB7	84	0.042
MEIS3	43	0.0388	Foxo1	84	0.042
HOXB7	43	0.0388	MSANTD3	83	0.0415
HOXA2	43	0.0388	HOXA2	83	0.0415
GABPA	43	0.0388	Sox11	82	0.041
SP5	42	0.0379	Nfatc1	82	0.041
HOXA3	42	0.0379	MYOD1	82	0.041
Hand1::Tcf3	42	0.0379	Hoxa13	82	0.041
ETV1	42	0.0379	Nfatc2	81	0.0405
SOX2	41	0.037	Erg	81	0.0405
HOXB4	41	0.037	MYF5	80	0.04
SOX4	40	0.0361	ZEB1	79	0.0395
LHX2	40	0.0361	Yy1	79	0.0395
LBX1	40	0.0361	SP4	79	0.0395
Erg	40	0.0361	SP2	79	0.0395
ZKSCAN5	39	0.0352	SOX9	79	0.0395
Twist2	39	0.0352	Arid3b	79	0.0395
TBX5	39	0.0352	NR4A1	77	0.0385
SP4	39	0.0352	PATZ1	76	0.038
SP2	39	0.0352	FOXP4	76	0.038
SOX9	39	0.0352	Isl1	75	0.0375
RELB	39	0.0352	MYOG	74	0.037
MYOD1	39	0.0352	SOX8	73	0.0365
LHX9	39	0.0352	PRRX2	73	0.0365
Isl1	39	0.0352	HAND2	73	0.0365
HIC2	39	0.0352	Twist2	72	0.036
CREB3L4	39	0.0352	NR4A2	72	0.036
MYOG	38	0.0343	Lef1	72	0.036
KLF5	38	0.0343	Foxo3	72	0.036
Hic1	38	0.0343	CREB3L4	72	0.036
ELF1	38	0.0343	TEAD2	71	0.0355
Arid3b	38	0.0343	SP1	71	0.0355
Zfp809	37	0.0334	FOXC2	71	0.0355
Sox5	37	0.0334	Dlx5	71	0.0355
Nfat5	37	0.0334	OSR2	70	0.035
MYF5	37	0.0334	Zfp335	69	0.0345
Dlx5	37	0.0334	SOX13	69	0.0345
ZBTB24	36	0.0325	BARX2	69	0.0345
PKNOX1	36	0.0325	TEAD4	68	0.034
KLF1	36	0.0325	Dlx2	68	0.034
Hoxa13	36	0.0325	KLF1	67	0.0335
FOSL1::JUN	36	0.0325	JUND	66	0.033
FOS::JUN	36	0.0325	TCF7	65	0.0325
ERF::FOXI1	36	0.0325	SOX18	65	0.0325
Dlx2	36	0.0325	NFYC	65	0.0325
Yy1	35	0.0316	MAZ	65	0.0325
SOX18	35	0.0316	FOXK2	65	0.0325
NFIC	35	0.0316	BNC2	65	0.0325
KLF7	35	0.0316	Atf3	65	0.0325
HOXA5	35	0.0316	Zic2	64	0.032
HOXA10	35	0.0316	Sox17	64	0.032
ETV6	35	0.0316	PKNOX1	64	0.032
Arid3a	35	0.0316	ZBTB24	63	0.0315
SOX13	34	0.0307	PITX3	63	0.0315
RBPJ	34	0.0307	Irf1	63	0.0315
PRRX2	34	0.0307	FOXP1	63	0.0315
Nfatc2	34	0.0307	FOXO4	63	0.0315
Lef1	34	0.0307	Stat2	62	0.031
FOXD3	34	0.0307	Foxj2	62	0.031
ELK4	34	0.0307	ZBTB7A	61	0.0305
Zic1::Zic2	33	0.0298	TCF7L2	61	0.0305
Wt1	33	0.0298	Six4	61	0.0305
Sox11	33	0.0298	FOXK1	61	0.0305
REL	33	0.0298	FOXC1	61	0.0305
OSR2	33	0.0298	TEAD1	60	0.03
EBF3	33	0.0298	Prdm5	60	0.03
ZBTB7A	32	0.0289	Jun	60	0.03
TBX4	32	0.0289	HOXD9	60	0.03
TBP	32	0.0289	GSC	60	0.03
SREBF1	32	0.0289	NFATC4	59	0.0295
SP1	32	0.0289	JUNB	59	0.0295
Sox17	32	0.0289	CREB1	59	0.0295
Nfatc1	32	0.0289	TBX4	58	0.029
Foxo1	32	0.0289	KLF7	58	0.029
BARX2	32	0.0289	KLF5	58	0.029
TBX2	31	0.028	ESRRA	58	0.029
NFYC	31	0.028	ELK4	58	0.029
IKZF1	31	0.028	Zfp809	57	0.0285
FOXP4	31	0.028	SNAI2	57	0.0285
FOXP1	31	0.028	RFX7	57	0.0285
Foxo3	31	0.028	RBPJ	57	0.0285
Foxf1	31	0.028	PBX2	57	0.0285
FOXC2	31	0.028	KLF4	57	0.0285
FOSL2::JUN	31	0.028	KLF12	57	0.0285
Elf5	31	0.028	ZSCAN21	56	0.028
Ebf2	31	0.028	ZBTB26	56	0.028
CREB1	31	0.028	TBX18	56	0.028
Zic2	30	0.0271	NR2F2	56	0.028
TCF7	30	0.0271	KLF15	56	0.028
Spi1	30	0.0271	Spi1	55	0.0275
SP9	30	0.0271	PBX3	55	0.0275
MAZ	30	0.0271	E2F6	55	0.0275
KLF4	30	0.0271	ZKSCAN5	54	0.027
FOXK2	30	0.0271	Sox5	54	0.027
Foxj2	30	0.0271	Plagl1	54	0.027
FOSB::JUNB	30	0.0271	NR2C1	54	0.027
ARNT::HIF1A	30	0.0271	KLF2	54	0.027
TBX18	29	0.0262	KLF10	54	0.027
TAL1::TCF3	29	0.0262	BCL11A	54	0.027
LHX6	29	0.0262	ZBTB12	53	0.0265
KLF14	29	0.0262	MAFK	53	0.0265
KLF12	29	0.0262	BATF3	53	0.0265
HAND2	29	0.0262	ZBTB11	52	0.026
Foxj3	29	0.0262	TBP	52	0.026
Vdr	28	0.0253	POU2F1	52	0.026
SOX10	28	0.0253	ETV6	52	0.026
Nkx3-1	28	0.0253	Stat5a	51	0.0255
Hmga1	28	0.0253	RELB	51	0.0255
ETS1	28	0.0253	Hmga1	51	0.0255
Zfx	27	0.0244	ELF2	51	0.0255
Stat2	27	0.0244	Zfx	50	0.025
PRDM1	27	0.0244	ZFP14	50	0.025
NR2C1	27	0.0244	THAP1	50	0.025
MSC	27	0.0244	TBX2	50	0.025
Lhx1	27	0.0244	SREBF1	50	0.025
KLF2	27	0.0244	PRDM1	50	0.025
FOXO4	27	0.0244	PITX1	50	0.025
FOXO1::ELF1	27	0.0244	MXI1	50	0.025
FOSL2::JUND	27	0.0244	ZBTB18	49	0.0245
VEZF1	26	0.0235	Stat5b	49	0.0245
Runx1	26	0.0235	Sox6	49	0.0245
RORC	26	0.0235	NFIA	49	0.0245
Irf1	26	0.0235	LIN54	49	0.0245
GRHL2	26	0.0235	ZBED4	48	0.024
FOXC1	26	0.0235	YY2	48	0.024
BNC2	26	0.0235	TEAD3	48	0.024
BCL11A	26	0.0235	STAT3	48	0.024
Atf3	26	0.0235	Hoxd13	48	0.024
TFAP4::ETV1	25	0.0226	ZBTB6	47	0.0235
Stat5a	25	0.0226	NR2F1	47	0.0235
SREBF2	25	0.0226	NFYB	47	0.0235
Six4	25	0.0226	LMX1A	47	0.0235
Prdm5	25	0.0226	Foxj3	47	0.0235
POU6F2	25	0.0226	MEF2A	46	0.023
mix-a	25	0.0226	GRHL2	46	0.023
KLF10	25	0.0226	CEBPG	46	0.023
FOSL1::JUNB	25	0.0226	Nr1H2	45	0.0225
ETV5::FOXO1	25	0.0226	Mafb	45	0.0225
ZBTB6	24	0.0217	ETS1	45	0.0225
ZBTB26	24	0.0217	JDP2	44	0.022
ZBED4	24	0.0217	HMBOX1	44	0.022
THAP1	24	0.0217	Ebf2	44	0.022
Tfcp2l1	24	0.0217	CLOCK	44	0.022
PRDM9	24	0.0217	PITX2	43	0.0215
PBX2	24	0.0217	MAF	43	0.0215
NR2F1	24	0.0217	ETV3	43	0.0215
HOXD9	24	0.0217	EBF3	43	0.0215
Hand1	24	0.0217	FOXP2	42	0.021
FOXJ2::ELF1	24	0.0217	Zbtb2	41	0.0205
FOSL2::JUNB	24	0.0217	ZBTB17	41	0.0205
ETV3	24	0.0217	TRPS1	41	0.0205
Ebf4	24	0.0217	TFEB	41	0.0205
ZBTB11	23	0.0208	SIX1	41	0.0205
Stat5b	23	0.0208	Gli1	41	0.0205
STAT3	23	0.0208	Bcl11B	41	0.0205
Sox6	23	0.0208	Sox7	40	0.02
SATB1	23	0.0208	MGA	40	0.02
Ppara	23	0.0208	KLF9	40	0.02
POU4F1	23	0.0208	VEZF1	39	0.0195
POU3F1	23	0.0208	Prdm4	39	0.0195
POU2F1	23	0.0208	NFIL3	39	0.0195
PITX3	23	0.0208	MYC	39	0.0195
NR4A1	23	0.0208	Mafg	39	0.0195
Nr1h3	23	0.0208	ERF	39	0.0195
MZF1	23	0.0208	STAT1	38	0.019
Mafb	23	0.0208	SP8	38	0.019
JUND	23	0.0208	SMAD2	38	0.019
HMBOX1	23	0.0208	SIX2	38	0.019
FOXO6	23	0.0208	NFYA	38	0.019
ESR2	23	0.0208	Gata3	38	0.019
E2F6	23	0.0208	EBF1	38	0.019
CEBPA	23	0.0208	ATF2	38	0.019
BATF::JUN	23	0.0208	SATB1	37	0.0185
BATF3	23	0.0208	CREM	37	0.0185
ZFP14	22	0.0199	USF1	36	0.018
TCF7L2	22	0.0199	MEF2C	36	0.018
TBX15	22	0.0199	GATA6	36	0.018
SP8	22	0.0199	Ebf4	36	0.018
SP3	22	0.0199	Stat6	35	0.0175
Sox7	22	0.0199	PLAGL2	35	0.0175
SIX2	22	0.0199	Nkx3-2	35	0.0175
RFX7	22	0.0199	Gli2	35	0.0175
PAX3	22	0.0199	E2F8	35	0.0175
NR2F2	22	0.0199	BACH1	35	0.0175
MAFF	22	0.0199	Prdm15	34	0.017
Jun	22	0.0199	MYB	34	0.017
EOMES	22	0.0199	MSC	34	0.017
ELF2	22	0.0199	KLF6	34	0.017
DMRTA2	22	0.0199	HES1	34	0.017
CEBPD	22	0.0199	Alx4	34	0.017
Bcl11B	22	0.0199	RORA	33	0.0165
BATF	22	0.0199	MAFF	33	0.0165
ZBTB18	21	0.019	HEY2	33	0.0165
TBX1	21	0.019	GATA1	33	0.0165
Stat4	21	0.019	TBX15	32	0.016
Pax7	21	0.019	PAX3	32	0.016
NFIA	21	0.019	ETV4	32	0.016
MGA::EVX1	21	0.019	ETS2	32	0.016
MGA	21	0.019	Arntl	32	0.016
MEF2C	21	0.019	TBX1	31	0.0155
MEF2A	21	0.019	Smad4	31	0.0155
LMX1A	21	0.019	Nfe2l2	31	0.0155
KLF9	21	0.019	GATA2	31	0.0155
KLF6	21	0.019	FOXN3	31	0.0155
KLF16	21	0.019	BACH2	31	0.0155
HOXA9	21	0.019	SOX12	30	0.015
GATA4	21	0.019	LMX1B	30	0.015
FOXD2	21	0.019	HOXA9	30	0.015
ERF::HOXB13	21	0.019	HIF1A	30	0.015
EBF1	21	0.019	MAX	29	0.0145
Ahr::Arnt	21	0.019	FLI1	29	0.0145
TFEB	20	0.0181	Zfp961	28	0.014
TFDP1	20	0.0181	SREBF2	28	0.014
TEAD2	20	0.0181	MYCN	28	0.014
Plagl1	20	0.0181	KLF16	28	0.014
PHOX2B	20	0.0181	HES6	28	0.014
NFYB	20	0.0181	TFDP1	27	0.0135
KLF15	20	0.0181	MNT	27	0.0135
KLF11	20	0.0181	Arnt	27	0.0135
GSC	20	0.0181	TGIF2	26	0.013
FOS	20	0.0181	JUN	26	0.013
FLI1::FOXI1	20	0.0181	TBX3	25	0.0125
ETS2	20	0.0181	RARA	25	0.0125
Esrrg	20	0.0181	ATF4	25	0.0125
ESRRA	20	0.0181	ARNT2	25	0.0125
Zfp961	19	0.0171	TCF7L1	24	0.012
Zbtb2	19	0.0171	RXRB	24	0.012
ZBTB17	19	0.0171	Rarb	24	0.012
ZBTB12	19	0.0171	PBX1	24	0.012
TEAD4	19	0.0171	HOXC10	24	0.012
TEAD1	19	0.0171	ZFP57	23	0.0115
TBX3	19	0.0171	ZBTB14	23	0.0115
Stat5a::Stat5b	19	0.0171	OSR1	23	0.0115
STAT1::STAT2	19	0.0171	Rarg	22	0.011
RUNX3	19	0.0171	PKNOX2	22	0.011
Pparg::Rxra	19	0.0171	Nrf1	22	0.011
PLAGL2	19	0.0171	KLF11	22	0.011
Nr1H2	19	0.0171	EPAS1	22	0.011
NFYA	19	0.0171	RELA	21	0.0105
NFATC4	19	0.0171	NFIB	21	0.0105
MLXIPL	19	0.0171	HOXD11	21	0.0105
MAF	19	0.0171	HEY1	21	0.0105
JDP2	19	0.0171	TFCP2	20	0.01
Gata3	19	0.0171	SP3	20	0.01
ETV4	19	0.0171	RFX5	20	0.01
CEBPG	19	0.0171	RFX2	20	0.01
Alx4	19	0.0171	TGIF1	19	0.0095
Zfp335	18	0.0162	RUNX2	19	0.0095
TRPS1	18	0.0162	NFE2	19	0.0095
STAT1	18	0.0162	E2F1	19	0.0095
RORA	18	0.0162	CUX1	19	0.0095
Prdm15	18	0.0162	RXRG	18	0.009
Nr5A2	18	0.0162	Hoxa11	18	0.009
NR4A2	18	0.0162	HINFP	18	0.009
NFIB	18	0.0162	ETV5	18	0.009
MXI1	18	0.0162	ELK1	18	0.009
HIF1A	18	0.0162	ELF4	18	0.009
FOXP2	18	0.0162	Creb3l2	18	0.009
FLI1	18	0.0162	E2F2	17	0.0085
ERF::FOXO1	18	0.0162	Atf1	17	0.0085
EGR1	18	0.0162	REST	16	0.008
CLOCK	18	0.0162	Nr2f6	16	0.008
TGIF2	17	0.0153	Mlxip	16	0.008
Stat6	17	0.0153	KLF3	16	0.008
SIX1	17	0.0153	CUX2	16	0.008
PPARA::RXRA	17	0.0153	CREB3	16	0.008
POU3F2	17	0.0153	ZKSCAN1	15	0.0075
MAX::MYC	17	0.0153	THRA	15	0.0075
KLF3	17	0.0153	TFE3	15	0.0075
JUNB	17	0.0153	RARG	15	0.0075
FOXO1::ELK1	17	0.0153	KLF13	15	0.0075
ERF	17	0.0153	Gmeb1	15	0.0075
DMRTA1	17	0.0153	GLIS2	15	0.0075
Dmbx1	17	0.0153	ELK3	15	0.0075
Arx	17	0.0153	CREB3L1	15	0.0075
Arid5a	17	0.0153	Thap11	14	0.007
RXRG	16	0.0144	SMAD5	14	0.007
POU3F3	16	0.0144	MLX	14	0.007
OTX1	16	0.0144	Creb5	14	0.007
NFIL3	16	0.0144	XBP1	13	0.0065
MYC	16	0.0144	Nr2F6	13	0.0065
MAX	16	0.0144	NR1D2	13	0.0065
GATA6	16	0.0144	MTF1	13	0.0065
ETV5::HOXA2	16	0.0144	GMEB2	13	0.0065
ETV5::DRGX	16	0.0144	ATF3	13	0.0065
E2F8	16	0.0144	PPARD	12	0.006
Arnt	16	0.0144	PLAG1	12	0.006
Smad4	15	0.0135	NR2F6	12	0.006
SMAD2	15	0.0135	HOXB9	12	0.006
RELA	15	0.0135	E2F4	12	0.006
RARA::RXRG	15	0.0135	DBP	12	0.006
Hoxd13	15	0.0135	ZKSCAN3	11	0.0055
Gfi1B	15	0.0135	ZBTB33	11	0.0055
DMRT3	15	0.0135	RREB1	11	0.0055
CREM	15	0.0135	RFX3	11	0.0055
BACH1	15	0.0135	RARB	11	0.0055
Atf1	15	0.0135	NFKB2	11	0.0055
ZFP57	14	0.0126	HSF2	11	0.0055
USF1	14	0.0126	ATF6	11	0.0055
TEAD3	14	0.0126	USF2	10	0.005
TCFL5	14	0.0126	RFX1	10	0.005
RXRB	14	0.0126	NR3C1	10	0.005
Pou5f1::Sox2	14	0.0126	HOXC12	10	0.005
MYCN	14	0.0126	ZIC5	9	0.0045
MNT	14	0.0126	SMAD3	9	0.0045
MITF	14	0.0126	Rxra	9	0.0045
HOXC10	14	0.0126	HOXD12	9	0.0045
Hoxa11	14	0.0126	HOXC13	9	0.0045
Gli1	14	0.0126	E2F7	9	0.0045
GATA2	14	0.0126	ATF7	9	0.0045
FOXO1::ELK3	14	0.0126	IRF2	8	0.004
FOXN3	14	0.0126	HOXD10	8	0.004
FOSL2	14	0.0126	HOXC9	8	0.004
FOS::JUND	14	0.0126	TEF	7	0.0035
FOSB::JUN	14	0.0126	SRF	7	0.0035
ETV5::FIGLA	14	0.0126	PAX1	7	0.0035
Ddit3::Cebpa	14	0.0126	MYBL2	7	0.0035
ATF2	14	0.0126	MYBL1	7	0.0035
ZBTB14	13	0.0117	IRF6	7	0.0035
TFCP2	13	0.0117	IRF3	7	0.0035
TCF7L1	13	0.0117	E2F3	7	0.0035
RARA::RXRA	13	0.0117	ZSCAN29	6	0.003
Prdm4	13	0.0117	PAX9	6	0.003
Nrf1	13	0.0117	MEF2D	6	0.003
LMX1B	13	0.0117	GLIS3	6	0.003
HEY2	13	0.0117	BCL6B	6	0.003
HES1	13	0.0117	Mecom	5	0.0025
GATA1::TAL1	13	0.0117	HSF1	5	0.0025
GATA1	13	0.0117	NFKB1	4	0.002
ERF::FIGLA	13	0.0117	HOXC11	4	0.002
Creb3l2	13	0.0117	GLI3	4	0.002
ARNT2	13	0.0117	IRF9	3	0.0015
ZBTB7B	12	0.0108	GLIS1	3	0.0015
PITX1	12	0.0108
PGR	12	0.0108
Pgr	12	0.0108
NR4A2::RXRA	12	0.0108
Nkx3-2	12	0.0108
Mafg	12	0.0108
FOS::JUNB	12	0.0108
ETV5::FOXI1	12	0.0108
ETV5	12	0.0108
EPAS1	12	0.0108
BHLHE40	12	0.0108
BACH2	12	0.0108
Arntl	12	0.0108
RARG	11	0.0099
RARA	11	0.0099
Nr2e3	11	0.0099
Nr1h3::Rxra	11	0.0099
Nfe2l2	11	0.0099
Mlxip	11	0.0099
MAF::NFE2	11	0.0099
HOXD11	11	0.0099
HLF	11	0.0099
HEY1	11	0.0099
ELK1	11	0.0099
BCL6	11	0.0099
Bach1::Mafk	11	0.0099
RUNX2	10	0.009
Rarb	10	0.009
OVOL2	10	0.009
NR6A1	10	0.009
NFKB2	10	0.009
MLX	10	0.009
Gli2	10	0.009
ERF::NHLH1	10	0.009
ELK1::SREBF2	10	0.009
ELF4	10	0.009
Thap11	9	0.0081
SOX12	9	0.0081
Rarg	9	0.0081
RARB	9	0.0081
POU2F2	9	0.0081
PBX1	9	0.0081
NFIC::TLX1	9	0.0081
MAFG::NFE2L1	9	0.0081
KLF13	9	0.0081
JUN	9	0.0081
HOXD12	9	0.0081
HES6	9	0.0081
FOXO1::FLI1	9	0.0081
FLI1::DRGX	9	0.0081
ESR1	9	0.0081
ELK3	9	0.0081
E2F1	9	0.0081
CUX2	9	0.0081
USF2	8	0.0072
TFEC	8	0.0072
TFE3	8	0.0072
TFAP4::FLI1	8	0.0072
REST	8	0.0072
OSR1	8	0.0072
Nr2f6	8	0.0072
NR1H4::RXRA	8	0.0072
NFKB1	8	0.0072
MYBL2	8	0.0072
HOXC13	8	0.0072
HOXB2::ELK1	8	0.0072
GMEB2	8	0.0072
Gmeb1	8	0.0072
E2F4	8	0.0072
E2F2	8	0.0072
CUX1	8	0.0072
ATF4	8	0.0072
ZKSCAN3	7	0.0063
XBP1	7	0.0063
TGIF1	7	0.0063
NR2F6	7	0.0063
HOXD10	7	0.0063
HOXC9	7	0.0063
HOXC12	7	0.0063
HOXB9	7	0.0063
HINFP	7	0.0063
GLIS2	7	0.0063
Creb5	7	0.0063
BHLHE41	7	0.0063
SOX21	6	0.0054
SMAD5	6	0.0054
Rxra	6	0.0054
PROX1	6	0.0054
PLAG1	6	0.0054
ONECUT2	6	0.0054
NR3C2	6	0.0054
NR3C1	6	0.0054
Nr2F6	6	0.0054
IRF5	6	0.0054
INSM1	6	0.0054
HOXC11	6	0.0054
ELK1::HOXA1	6	0.0054
E2F3	6	0.0054
DBP	6	0.0054
ATF7	6	0.0054
ZIC1	5	0.0045
ZBTB33	5	0.0045
NFE2	5	0.0045
MEF2D	5	0.0045
HSF2	5	0.0045
HES7	5	0.0045
ESRRB	5	0.0045
ERF::SREBF2	5	0.0045
ATF3	5	0.0045
ZIC5	4	0.0036
THRA	4	0.0036
TEF	4	0.0036
SRF	4	0.0036
SMAD3	4	0.0036
RFX5	4	0.0036
RFX3	4	0.0036
RFX2	4	0.0036
PPARD	4	0.0036
POU2F1::SOX2	4	0.0036
PAX9	4	0.0036
PAX1	4	0.0036
NR1D2	4	0.0036
MYBL1	4	0.0036
IRF6	4	0.0036
EWSR1-FLI1	4	0.0036
CREB3	4	0.0036
ZKSCAN1	3	0.0027
RXRA::VDR	3	0.0027
RREB1	3	0.0027
RFX4	3	0.0027
OVOL1	3	0.0027
NR1D1	3	0.0027
MTF1	3	0.0027
Mecom	3	0.0027
IRF2	3	0.0027
HSF1	3	0.0027
GLI3	3	0.0027
ELK1::HOXB13	3	0.0027
CREB3L1	3	0.0027
CEBPB	3	0.0027
RFX1	2	0.0018
NR1H2::RXRA	2	0.0018
IRF8	2	0.0018
IRF3	2	0.0018
HOXD12::ELK1	2	0.0018
GRHL1	2	0.0018
GLIS3	2	0.0018
GLIS1	2	0.0018
E2F7	2	0.0018
ZSCAN29	1	0.0009
IRF9	1	0.0009
ATF6	1	0.0009
